# An Arabidopsis root phloem pole cell atlas reveals *PINEAPPLE* genes as transitioners to autotrophy

**DOI:** 10.1101/2021.08.31.458411

**Authors:** Sofia Otero, Iris Sevilem, Pawel Roszak, Yipeng Lu, Valerio Di Vittori, Matthieu Bourdon, Lothar Kalmbach, Bernhard Blob, Jung-ok Heo, Federico Peruzzo, Thomas Laux, Alisdair R. Fernie, Hugo Tavares, Yka Helariutta

## Abstract

Single cell sequencing has recently allowed the generation of exhaustive root cell atlases. However, some cell types are elusive and remain underrepresented. Here, we use a second-generation single cell approach, where we zoom in on the root transcriptome sorting with specific markers to profile the phloem poles at an unprecedented resolution. Our data highlight the similarities among the developmental trajectories and gene regulatory networks communal to protophloem sieve element (PSE) adjacent lineages in relation to PSE enucleation, a key event in phloem biology.

As a signature for early PSE-adjacent lineages, we have identified a set of DNA-binding with one finger (DOF) transcription factors, the PINEAPPLEs (PAPL), that act downstream of *PHLOEM EARLY DOF* (*PEAR*) genes, and are important to guarantee a proper root nutrition in the transition to autotrophy.

Our data provide a holistic view of the phloem poles that act as a functional unit in root development.
