## Supplemental Table 2 for "An Arabidopsis root phloem pole cell atlas reveals *PINEAPPLE* genes as transitioners to autotrophy"

### Sheet: Supp_table2_module_summary
module	number_genes	pct_variance
M1	1367	0.21436
M2	995	0.267403
M3	878	0.445909
M4	778	0.177765
M5	368	0.277554
M6	291	0.377343
M7	225	0.266233
M8	164	0.248647
M9	134	0.26213
M10	18	0.43763
M11	6	0.365418
M12	5	0.561309
M13	3	0.643835
M14	2	0.549798
M15	2	0.590905
M16	2	0.609893
