## Supplemental Table 5 for "An Arabidopsis root phloem pole cell atlas reveals *PINEAPPLE* genes as transitioners to autotrophy"

### Sheet: no sucrose treatm
	Leaves																		Root
	2 dps			3 dps			4 dps			5 dps			6 dps			7 dps			2 dps			3 dps			4 dps			5 dps			6 dps			7 dps
	LOG2FC (no suc; 2dps_L)	Wilcoxon, raw p-value	Wilcoxon, FDR	LOG2FC (no suc; 3dps_L)	Wilcoxon, raw p-value	Wilcoxon, FDR	LOG2FC (no suc; 4dps_L)	Wilcoxon, raw p-value	Wilcoxon, FDR	LOG2FC (no suc; 5dps_L)	Wilcoxon, raw p-value	Wilcoxon, FDR	LOG2FC (no suc; 6dps_L)	Wilcoxon, raw p-value	Wilcoxon, FDR	LOG2FC (no suc; 7dps_L)	Wilcoxon, raw p-value	Wilcoxon, FDR	LOG2FC (no suc; 2dps_R)	Wilcoxon, raw p-value	Wilcoxon, FDR	LOG2FC (no suc; 3dps_R)	Wilcoxon, raw p-value	Wilcoxon, FDR	LOG2FC (no suc; 4dps_R)	Wilcoxon, raw p-value	Wilcoxon, FDR	LOG2FC (no suc; 5dps_R)	Wilcoxon, raw p-value	Wilcoxon, FDR	LOG2FC (no suc; 6dps_R)	Wilcoxon, raw p-value	Wilcoxon, FDR	LOG2FC (no suc; 7dps_R)	Wilcoxon, raw p-value	Wilcoxon, FDR
Metabolite
Leucine	-0.527807	0.0037296	0.015664	-0.164626	0.58874	0.65072	0.117136	0.7209	0.79679	-0.0322207	0.87848	0.87848	0.26304	0.18928	0.49685	0.304601	0.028904	0.20233	-0.0749078	0.44522	0.8007	0.316513	0.38287	0.67002	0.318471	0.39689	0.91131	0.126869	0.50536	0.62427	0.431222	0.13038	0.2738	0.659405	0.020513	0.3035
Fumaric acid	-0.204515	0.12059	0.1948	-1.11509	0.008658	0.079545	0.127488	0.7209	0.79679	0.432076	0.049883	0.17051	0.6139	0.009324	0.065268	0.34479	0.18928	0.66247	-0.1335	0.62821	0.85256	-0.451252	0.16492	0.38481	-0.120577	0.86651	1	0.332309	0.16053	0.42139	0.2217	0.4418	0.57987	0.112804	0.77887	1
Glutamine	-0.636303	0.0037296	0.015664	-0.365404	0.015152	0.079545	0.159773	0.16053	0.28092	-0.105315	0.2345	0.44768	-0.123291	0.53582	0.70326	-0.177013	0.77887	0.95509	-0.46307	0.034965	0.21538	0.0213543	0.90152	0.99641	0.370284	0.28096	0.84289	0.247419	0.27863	0.4501	0.368802	0.13038	0.2738	0.0883497	1	1
Inositol myo	0.0143401	0.86651	0.86651	0.299508	0.48485	0.56566	0.0407193	1	1	0.0103569	0.87848	0.87848	0.0376371	0.77887	0.95509	-0.116727	0.95509	0.95509	-0.248264	0.13753	0.41259	-0.361672	0.097319	0.38481	0.0262954	0.95509	1	0.157316	0.50536	0.62427	0.0834062	0.50536	0.62427	-0.0831894	0.86651	1
Threonine	-0.192926	0.013986	0.032634	0.14334	0.48485	0.56566	0.530508	0.0001554	0.0032634	0.188581	0.014763	0.15501	0.0895345	0.15198	0.45594	0.0767868	0.86651	0.95509	-0.313516	0.051282	0.21538	-0.326711	0.45571	0.73615	0.30747	0.093862	0.79497	0.29443	0.0029526	0.031002	0.284397	0.13038	0.2738	0.390663	0.093862	0.65703
Phosphoric acid	-0.345495	0.028904	0.060699	0.0142036	0.93723	0.93723	0.187931	0.16053	0.28092	0.0113478	0.7209	0.87848	-0.26032	0.15198	0.45594	0.282313	0.95509	0.95509	-0.149693	0.73077	0.85256	-0.0331633	0.71037	0.87752	0.146739	0.69433	0.91131	0.135253	0.32821	0.49231	0.0777054	0.95913	0.95913	0.742008	0.15198	0.66247
Citric acid	0.387586	0.0059052	0.017716	0.0138238	0.93723	0.93723	0.732291	0.0018648	0.013054	0.430512	0.064957	0.17051	0.359118	0.33566	0.5035	0.783902	0.009324	0.097902	0.0247906	0.73077	0.85256	-0.00629307	0.80478	0.93891	-0.0516497	1	1	0.428516	0.1049	0.31469	0.304994	0.38228	0.5352	0.137576	0.77887	1
Glyceric acid	-0.0465436	0.86651	0.86651	-1.18092	0.064935	0.13636	-0.0179216	0.7209	0.79679	-0.53012	0.38228	0.61754	0.256419	0.33566	0.5035	0.445441	0.33566	0.7049	-0.0344953	0.94522	0.94522	-1.21011	0.017483	0.12238	-0.275017	0.69433	0.91131	-0.0897036	0.95913	0.95913	0.45697	0.64538	0.71331	-0.109039	0.95509	1
Fructose	-0.284483	0.15198	0.22797	-0.988016	0.064935	0.13636	0.65188	0.16053	0.28092	0.797833	0.037918	0.17051	1.13569	0.0037296	0.065268	0.471964	0.33566	0.7049	0.0880103	0.73077	0.85256	-1.35424	0.002331	0.024476	0.315385	0.23186	0.8115	1.75003	0.0001554	0.0032634	1.21061	0.004662	0.073427	0.433249	0.18928	0.66247
Pyroglutamic acid	-0.268879	0.0006216	0.0065268	-0.167813	0.17965	0.29021	0.199117	0.064957	0.17051	-0.04832	0.4418	0.61852	0.0290726	0.86651	0.95509	0.0395929	0.69433	0.95509	-0.185499	0.1014	0.3549	0.0304574	0.71037	0.87752	0.142761	0.61259	0.91131	0.112274	0.38228	0.5352	0.343331	0.16053	0.30646	0.10742	0.53582	1
Malic acid	0.019853	0.86651	0.86651	-0.78765	0.025974	0.090909	0.726573	0.1049	0.24476	0.475301	0.014763	0.15501	0.34968	0.009324	0.065268	0.458117	0.12059	0.6331	-0.0888663	0.83566	0.92363	-0.434497	0.16492	0.38481	-0.0585909	1	1	0.36185	0.2345	0.4501	0.219788	0.57374	0.66936	0.207155	0.86651	1
Alanine	-0.511901	0.0059052	0.017716	-0.699887	0.025974	0.090909	-0.39454	0.037918	0.11375	-0.317482	0.064957	0.17051	0.0726079	0.86651	0.95509	0.215244	0.95509	0.95509	-0.280933	0.23427	0.61495	-0.759247	0.002331	0.024476	-0.37449	0.072106	0.79497	0.0882525	0.95913	0.95913	0.0539105	0.7209	0.75695	0.0687339	0.77887	1
Glucose	-0.156641	0.53582	0.66189	-0.496556	0.39394	0.55152	0.712832	0.020668	0.086807	0.53968	0.082984	0.19363	0.651394	0.040093	0.16839	0.223472	0.53582	0.93768	0.287853	0.36597	0.76853	-0.33191	0.38287	0.67002	0.382978	0.4634	0.91131	0.580971	0.19487	0.4501	0.597724	0.082984	0.2738	0.439013	0.23186	0.69557
Proline	-0.292327	0.054079	0.10324	-0.305744	0.30952	0.46429	0.155732	0.50536	0.75804	0.0467657	0.79845	0.87848	0.15103	0.28096	0.5035	0.401803	0.18928	0.66247	-0.444495	0.0011655	0.024476	-0.284395	0.38287	0.67002	-0.0949549	0.4634	0.91131	-0.0240925	0.79845	0.93152	-0.147691	0.32821	0.53018	0.0023733	0.95509	1
Aspartic acid	-0.239841	0.0003108	0.0065268	-0.89353	0.008658	0.079545	-0.11777	0.64538	0.79679	-0.114621	0.4418	0.61852	0.00834961	0.95509	0.95509	-0.0388717	0.77887	0.95509	-0.192305	0.5338	0.8007	0.16894	0.62005	0.87752	-0.0265082	0.61259	0.91131	0.100278	0.87848	0.95913	0.11893	0.38228	0.5352	0.260024	0.33566	0.83347
Succinic acid	-0.049415	0.69433	0.81005	-0.4941	0.093074	0.17769	1.00988	0.010412	0.054662	0.597241	0.064957	0.17051	0.29147	0.33566	0.5035	0.0200737	0.86651	0.95509	-0.020979	0.94522	0.94522	-0.221213	1	1	0.142961	0.53582	0.91131	0.513983	0.064957	0.27282	0.568396	0.028127	0.15925	0.389165	0.39689	0.83347
Valine	-0.347071	0.072106	0.12618	-0.151416	0.48485	0.56566	0.288946	0.028127	0.098446	0.119986	0.19487	0.40923	0.322941	0.23186	0.5035	0.38958	0.0037296	0.078322	-0.12658	0.5338	0.8007	0.0204704	0.71037	0.87752	0.208654	0.69433	0.91131	0.180437	0.27863	0.4501	0.450045	0.13038	0.2738	0.470303	0.028904	0.3035
Dehydroascorbic acid	0.238362	0.39689	0.52092	-0.753872	0.13203	0.23106	0.215819	0.64538	0.79679	0.285825	0.27863	0.48761	0.227368	0.33566	0.5035	0.459376	0.23186	0.69557	0.167905	0.29487	0.68803	-0.738133	0.05303	0.27841	0.379154	0.18928	0.79497	0.632299	0.064957	0.27282	0.744088	0.037918	0.15925	0.480734	0.39689	0.83347
Glutamic acid	-0.498271	0.009324	0.024476	-0.470137	0.041126	0.10795	0.370263	0.0010878	0.011422	0.0901983	0.79845	0.87848	0.014834	0.95509	0.95509	-0.0614549	0.4634	0.88468	-0.082645	0.5338	0.8007	-0.0488005	1	1	0.0151321	0.95509	1	0.249171	0.27863	0.4501	0.246211	0.27863	0.48761	0.146355	0.61259	1
Serine	-0.444641	0.0012432	0.0087024	0.548939	0.015152	0.079545	0.122222	0.79845	0.83837	-0.0342543	0.50536	0.66329	0.115746	0.39689	0.55565	0.134098	0.95509	0.95509	-0.39841	0.022145	0.21538	-0.343755	0.16492	0.38481	0.490377	0.15198	0.79497	0.343701	0.082984	0.29044	0.352116	0.037918	0.15925	0.33081	0.18928	0.66247
Sucrose	0.0515508	0.18928	0.26499	-0.604122	0.041126	0.10795	0.548081	0.2345	0.37881	0.498212	0.049883	0.17051	0.455488	0.028904	0.15175	0.316115	0.28096	0.7049	-0.492668	0.051282	0.21538	-0.48954	0.12821	0.38481	0.352836	0.18928	0.79497	0.781147	0.004662	0.032634	0.624162	0.006993	0.073427	0.148504	0.69433	1
