## Supplemental Table 6 for "An Arabidopsis root phloem pole cell atlas reveals *PINEAPPLE* genes as transitioners to autotrophy"

publication	sample	run	SRA	type	download
denyer	WT_rep1	run1	SRX5128615	bam	https://sra-pub-src-2.s3.amazonaws.com/SRR10136142/Rep1_col_root_wt_postsorted_genome_bam.bam.1
denyer	WT_rep2	run1	SRX5128616	bam	https://sra-pub-src-2.s3.amazonaws.com/SRR10136143/Rep2_MIR166_root_wt_postsorted_genome_bam.bam.1
wendrich	WT_rep1	run1	SRX7299165	fastq	https://sra-download.ncbi.nlm.nih.gov/traces/sra54/SRR/010371/SRR10620016
wendrich	WT_rep1	run2	SRX7299165	fastq	https://sra-download.ncbi.nlm.nih.gov/traces/sra58/SRR/010371/SRR10620015
wendrich	WT_rep1	run3	SRX7299165	fastq	https://sra-download.ncbi.nlm.nih.gov/traces/sra20/SRR/010371/SRR10620014
wendrich	WT_rep1	run4	SRX7299165	fastq	https://sra-download.ncbi.nlm.nih.gov/traces/sra68/SRR/010371/SRR10620013
wendrich	WT_rep2	run1	SRX7299166	fastq	https://sra-download.ncbi.nlm.nih.gov/traces/sra20/SRR/010371/SRR10620020
wendrich	WT_rep2	run2	SRX7299166	fastq	https://sra-download.ncbi.nlm.nih.gov/traces/sra58/SRR/010371/SRR10620019
wendrich	WT_rep2	run3	SRX7299166	fastq	https://sra-download.ncbi.nlm.nih.gov/traces/sra68/SRR/010371/SRR10620018
wendrich	WT_rep2	run4	SRX7299166	fastq	https://sra-download.ncbi.nlm.nih.gov/traces/sra10/SRR/010371/SRR10620017
wendrich	WT_rep3	run1	SRX7299167	fastq	https://sra-download.ncbi.nlm.nih.gov/traces/sra13/SRR/010371/SRR10620024
wendrich	WT_rep3	run2	SRX7299167	fastq	https://sra-download.ncbi.nlm.nih.gov/traces/sra20/SRR/010371/SRR10620023
wendrich	WT_rep3	run3	SRX7299167	fastq	https://sra-download.ncbi.nlm.nih.gov/traces/sra68/SRR/010371/SRR10620022
wendrich	WT_rep3	run4	SRX7299167	fastq	https://sra-download.ncbi.nlm.nih.gov/traces/sra78/SRR/010371/SRR10620021
shahan	WT_tnw2	run1	SRX8574746	fastq	https://sra-download.ncbi.nlm.nih.gov/traces/sra51/SRR/011763/SRR12046123
shahan	WT_tnw2	run2	SRX8574746	fastq	https://sra-download.ncbi.nlm.nih.gov/traces/sra56/SRR/011763/SRR12046124
shahan	WT_tnw1	run1	SRX8574745	fastq	https://sra-download.ncbi.nlm.nih.gov/traces/sra24/SRR/011763/SRR12046122
shahan	WT_tnw1	run2	SRX8574745	fastq	https://sra-download.ncbi.nlm.nih.gov/traces/sra73/SRR/011763/SRR12046121
shahan	WT_col0	run1	SRX8574744	fastq	https://sra-download.ncbi.nlm.nih.gov/traces/sra54/SRR/011763/SRR12046120
shahan	WT_col0	run2	SRX8574744	fastq	https://sra-download.ncbi.nlm.nih.gov/traces/sra62/SRR/011763/SRR12046119
shahan	WT_sc51	run1	SRX8574741	fastq	https://sra-download.ncbi.nlm.nih.gov/traces/sra42/SRR/011763/SRR12046110
shahan	WT_sc51	run2	SRX8574741	fastq	https://sra-download.ncbi.nlm.nih.gov/traces/sra14/SRR/011763/SRR12046108
shahan	WT_sc51	run3	SRX8574741	fastq	https://sra-download.ncbi.nlm.nih.gov/traces/sra52/SRR/011763/SRR12046107
shahan	WT_sc51	run4	SRX8574741	fastq	https://sra-download.ncbi.nlm.nih.gov/traces/sra78/SRR/011763/SRR12046109
shahan	WT_sc40	run1	SRX8574740	fastq	https://sra-download.ncbi.nlm.nih.gov/traces/sra76/SRR/011763/SRR12046101
shahan	WT_sc40	run2	SRX8574740	fastq	https://sra-download.ncbi.nlm.nih.gov/traces/sra19/SRR/011763/SRR12046100
shahan	WT_sc40	run3	SRX8574740	fastq	https://sra-download.ncbi.nlm.nih.gov/traces/sra75/SRR/011763/SRR12046099
shahan	WT_sc40	run4	SRX8574740	fastq	https://sra-download.ncbi.nlm.nih.gov/traces/sra9/SRR/011763/SRR12046106
shahan	WT_sc40	run5	SRX8574740	fastq	https://sra-download.ncbi.nlm.nih.gov/traces/sra75/SRR/011763/SRR12046105
shahan	WT_sc40	run6	SRX8574740	fastq	https://sra-download.ncbi.nlm.nih.gov/traces/sra45/SRR/011763/SRR12046104
shahan	WT_sc40	run7	SRX8574740	fastq	https://sra-download.ncbi.nlm.nih.gov/traces/sra35/SRR/011763/SRR12046103
shahan	WT_sc40	run8	SRX8574740	fastq	https://sra-download.ncbi.nlm.nih.gov/traces/sra45/SRR/011763/SRR12046102
shahan	WT_sc37	run1	SRX8574739	fastq	https://sra-download.ncbi.nlm.nih.gov/traces/sra2/SRR/011763/SRR12046093
shahan	WT_sc37	run2	SRX8574739	fastq	https://sra-download.ncbi.nlm.nih.gov/traces/sra50/SRR/011763/SRR12046092
shahan	WT_sc37	run3	SRX8574739	fastq	https://sra-download.ncbi.nlm.nih.gov/traces/sra77/SRR/011763/SRR12046091
shahan	WT_sc37	run4	SRX8574739	fastq	https://sra-download.ncbi.nlm.nih.gov/traces/sra36/SRR/011763/SRR12046098
shahan	WT_sc37	run5	SRX8574739	fastq	https://sra-download.ncbi.nlm.nih.gov/traces/sra66/SRR/011763/SRR12046097
shahan	WT_sc37	run6	SRX8574739	fastq	https://sra-download.ncbi.nlm.nih.gov/traces/sra4/SRR/011763/SRR12046096
shahan	WT_sc37	run7	SRX8574739	fastq	https://sra-download.ncbi.nlm.nih.gov/traces/sra46/SRR/011763/SRR12046095
shahan	WT_sc37	run8	SRX8574739	fastq	https://sra-download.ncbi.nlm.nih.gov/traces/sra28/SRR/011763/SRR12046094
shahan	WT_sc31	run1	SRX8574737	fastq	https://sra-download.ncbi.nlm.nih.gov/traces/sra60/SRR/011763/SRR12046077
shahan	WT_sc31	run2	SRX8574737	fastq	https://sra-download.ncbi.nlm.nih.gov/traces/sra62/SRR/011763/SRR12046076
shahan	WT_sc31	run3	SRX8574737	fastq	https://sra-download.ncbi.nlm.nih.gov/traces/sra46/SRR/011763/SRR12046075
shahan	WT_sc31	run4	SRX8574737	fastq	https://sra-download.ncbi.nlm.nih.gov/traces/sra29/SRR/011763/SRR12046082
shahan	WT_sc31	run5	SRX8574737	fastq	https://sra-download.ncbi.nlm.nih.gov/traces/sra47/SRR/011763/SRR12046081
shahan	WT_sc31	run6	SRX8574737	fastq	https://sra-download.ncbi.nlm.nih.gov/traces/sra66/SRR/011763/SRR12046080
shahan	WT_sc31	run7	SRX8574737	fastq	https://sra-download.ncbi.nlm.nih.gov/traces/sra16/SRR/011763/SRR12046079
shahan	WT_sc31	run8	SRX8574737	fastq	https://sra-download.ncbi.nlm.nih.gov/traces/sra4/SRR/011763/SRR12046078
shahan	WT_sc30	run1	SRX8574736	fastq	https://sra-download.ncbi.nlm.nih.gov/traces/sra48/SRR/011763/SRR12046067
shahan	WT_sc30	run2	SRX8574736	fastq	https://sra-download.ncbi.nlm.nih.gov/traces/sra47/SRR/011763/SRR12046068
shahan	WT_sc30	run3	SRX8574736	fastq	https://sra-download.ncbi.nlm.nih.gov/traces/sra52/SRR/011763/SRR12046069
shahan	WT_sc30	run4	SRX8574736	fastq	https://sra-download.ncbi.nlm.nih.gov/traces/sra18/SRR/011763/SRR12046070
shahan	WT_sc30	run5	SRX8574736	fastq	https://sra-download.ncbi.nlm.nih.gov/traces/sra33/SRR/011763/SRR12046071
shahan	WT_sc30	run6	SRX8574736	fastq	https://sra-download.ncbi.nlm.nih.gov/traces/sra36/SRR/011763/SRR12046072
shahan	WT_sc30	run7	SRX8574736	fastq	https://sra-download.ncbi.nlm.nih.gov/traces/sra20/SRR/011763/SRR12046073
shahan	WT_sc30	run8	SRX8574736	fastq	https://sra-download.ncbi.nlm.nih.gov/traces/sra48/SRR/011763/SRR12046074
shahan	WT_sc21	run1	SRX8574734	fastq	https://sra-download.ncbi.nlm.nih.gov/traces/sra75/SRR/011763/SRR12046064
shahan	WT_sc21	run2	SRX8574734	fastq	https://sra-download.ncbi.nlm.nih.gov/traces/sra26/SRR/011763/SRR12046063
shahan	WT_sc20	run1	SRX8574733	fastq	https://sra-download.ncbi.nlm.nih.gov/traces/sra7/SRR/011763/SRR12046062
shahan	WT_sc20	run2	SRX8574733	fastq	https://sra-download.ncbi.nlm.nih.gov/traces/sra50/SRR/011763/SRR12046061
shahan	WT_sc12	run1	SRX8574732	fastq	https://sra-download.ncbi.nlm.nih.gov/traces/sra47/SRR/011763/SRR12046060
shahan	WT_sc12	run2	SRX8574732	fastq	https://sra-download.ncbi.nlm.nih.gov/traces/sra34/SRR/011763/SRR12046059
shahan	WT_sc12	run3	SRX8574732	fastq	https://sra-download.ncbi.nlm.nih.gov/traces/sra62/SRR/011763/SRR12046058
shahan	WT_sc12	run4	SRX8574732	fastq	https://sra-download.ncbi.nlm.nih.gov/traces/sra66/SRR/011763/SRR12046057
shahan	WT_sc11	run1	SRX8574731	fastq	https://sra-download.ncbi.nlm.nih.gov/traces/sra37/SRR/011763/SRR12046056
shahan	WT_sc11	run2	SRX8574731	fastq	https://sra-download.ncbi.nlm.nih.gov/traces/sra80/SRR/011763/SRR12046055
shahan	WT_sc10	run1	SRX8574730	fastq	https://sra-download.ncbi.nlm.nih.gov/traces/sra7/SRR/011763/SRR12046054
shahan	WT_sc10	run2	SRX8574730	fastq	https://sra-download.ncbi.nlm.nih.gov/traces/sra66/SRR/011763/SRR12046053
shahan	WT_sc9	run1	SRX8574729	fastq	https://sra-download.ncbi.nlm.nih.gov/traces/sra48/SRR/011763/SRR12046052
shahan	WT_sc9	run2	SRX8574729	fastq	https://sra-download.ncbi.nlm.nih.gov/traces/sra8/SRR/011763/SRR12046051
shahan	WT_sc1	run1	SRX8574728	fastq	https://sra-download.ncbi.nlm.nih.gov/traces/sra54/SRR/011763/SRR12046050
shahan	WT_sc1	run2	SRX8574728	fastq	https://sra-download.ncbi.nlm.nih.gov/traces/sra62/SRR/011763/SRR12046049
kim	WT_rep1	run1	SRX9490623	fastq	https://sra-download.ncbi.nlm.nih.gov/traces/sra65/SRR/012734/SRR13040579
kim	WT_rep1	run2	SRX9490623	fastq	https://sra-download.ncbi.nlm.nih.gov/traces/sra44/SRR/012734/SRR13040581
kim	WT_rep1	run3	SRX9490623	fastq	https://sra-download.ncbi.nlm.nih.gov/traces/sra13/SRR/012734/SRR13040582
kim	WT_rep1	run4	SRX9490623	fastq	https://sra-download.ncbi.nlm.nih.gov/traces/sra65/SRR/012734/SRR13040583
kim	WT_rep1	run5	SRX9490623	fastq	https://sra-download.ncbi.nlm.nih.gov/traces/sra31/SRR/012734/SRR13040584
kim	WT_rep1	run6	SRX9490623	fastq	https://sra-download.ncbi.nlm.nih.gov/traces/sra65/SRR/012734/SRR13040585
kim	WT_rep1	run7	SRX9490623	fastq	https://sra-download.ncbi.nlm.nih.gov/traces/sra33/SRR/012734/SRR13040586
kim	WT_rep1	run8	SRX9490623	fastq	https://sra-download.ncbi.nlm.nih.gov/traces/sra21/SRR/012734/SRR13040580
kim	WT_rep2	run1	SRX9490624	fastq	https://sra-download.ncbi.nlm.nih.gov/traces/sra45/SRR/012734/SRR13040587
kim	WT_rep2	run2	SRX9490624	fastq	https://sra-download.ncbi.nlm.nih.gov/traces/sra5/SRR/012734/SRR13040594
kim	WT_rep2	run3	SRX9490624	fastq	https://sra-download.ncbi.nlm.nih.gov/traces/sra28/SRR/012734/SRR13040593
kim	WT_rep2	run4	SRX9490624	fastq	https://sra-download.ncbi.nlm.nih.gov/traces/sra50/SRR/012734/SRR13040592
kim	WT_rep2	run5	SRX9490624	fastq	https://sra-download.ncbi.nlm.nih.gov/traces/sra5/SRR/012734/SRR13040591
kim	WT_rep2	run6	SRX9490624	fastq	https://sra-download.ncbi.nlm.nih.gov/traces/sra70/SRR/012734/SRR13040590
kim	WT_rep2	run7	SRX9490624	fastq	https://sra-download.ncbi.nlm.nih.gov/traces/sra31/SRR/012734/SRR13040589
kim	WT_rep2	run8	SRX9490624	fastq	https://sra-download.ncbi.nlm.nih.gov/traces/sra80/SRR/012734/SRR13040588
