## Supplemental Table 7 for "An Arabidopsis root phloem pole cell atlas reveals *PINEAPPLE* genes as transitioners to autotrophy"

### Sheet: Sheet1
Gene ID	Gene name	Primer name	Sequence	Amplicon size (bp)	Fragment	pDONR	Resistance
At3g27030		pAT3G27030-GW-F-847	GGGGACAACTTTGTATAGAAAAGTTGtgtcgtcattgggaaaatca	622	promoter	p4p1z	Zeo
		pAT3G27030-GW-R-848	GGGGACTGCTTTTTTGTACAAACTTGctctcgatcgatccactcct
At2g23560	MES7	pMES7-GW-F-708	GGGGACAACTTTGTATAGAAAAGTTGcttcagcttccacctcaaca	1394	promoter	p4p1z	Zeo
		pMES7-GW-R-709	GGGGACTGCTTTTTTGTACAAACTTGtcccttgtttactctcagtatttttg
At2g32210		pAT2G32210-GW-F-95	GGGGACAACTTTGTATAGAAAAGTTGttcggaggaagcagtcgatt	1036	promoter	p4p1	Amp
		pAT2G32210-GW-R-96	GGGGACTGCTTTTTTGTACAAACTTGcttggaacagatagattgtgatttc
At5g64240	MC3	pMC3-GW-F2-824	GGGGACAACTTTGTATAGAAAAGTTGttcccttgtgctagctttgg	1581	promoter	p4p1z	Zeo
		pMC3-GW-R-719	GGGGACTGCTTTTTTGTACAAACTTGgattgagctttgttttggttttc
At5g58690	PLC5	pAT5G58690-GW-F-203	GGGGACAACTTTGTATAGAAAAGTTGtggtgcgtgtatccatctaga	1102	promoter	p4p1	Amp
		pAT5G58690-GW-R-204	GGGGACTGCTTTTTTGTACAAACTTGcccagatacttcacaatcacacc
At2g38640		pAT2G38640-GW-F-101	GGGGACAACTTTGTATAGAAAAGTTGtgacgtacgaggtaagatgca	2026	promoter	p4p1	Amp
		pAT2G38640-GW-R-102	GGGGACTGCTTTTTTGTACAAACTTGTTCTTTTTTTATTCTCTGTTGTG
At3g11930		pAT3G11930-GW-F-835	GGGGACAACTTTGTATAGAAAAGTTGcaacaactcttctttttggtggt	1476	promoter	p4p1z	Zeo
		pAT3G11930-GW-R-836	GGGGACTGCTTTTTTGTACAAACTTGtttatcttgatttgtgtttttagtt
At2g02230	PP2-B1	pATPP2-B1-GW-F-91	GGGGACAACTTTGTATAGAAAAGTTGtcgatgattttggtatatgttgtgc	746	promoter	p4p1	Amp
		pATPP2-B1-GW-R-92	GGGGACTGCTTTTTTGTACAAACTTGtgttttcgaatctgaattttgg
At5g47920		pAT5G47920-GW-F-851	GGGGACAACTTTGTATAGAAAAGTTGattcatccgttcgcagatgt	2382	promoter	p4p1z	Zeo
		pAT5G47920-GW-R-852	GGGGACTGCTTTTTTGTACAAACTTGattttttctttgtaagagcttctataatag
At4g27435		pAT4G27435-GW-F-201	GGGGACAACTTTGTATAGAAAAGTTGcggcatcatcgaacctttgt	1141	promoter	p4p1	Amp
		pAT4G27435-GW-R-202	GGGGACTGCTTTTTTGTACAAACTTGggattcaccttagtctctctttctt
At5g59090	SBT4.12	pSBT412-GW-F-714	GGGGACAACTTTGTATAGAAAAGTTGagtgactttcatgtggaccgta	1635	promoter	p4p1z	Zeo		ggggaccactttgtacaagaaagctgggtcACAAGATTGACCATCGGTGT
		pSBT412-GW-R-715	GGGGACTGCTTTTTTGTACAAACTTGttgttttgtaaaatgtagtaattgtttta
At3g21770	PER30	pAt3g21770-GW-F-309	GGGGACAACTTTGTATAGAAAAGTTGtggccgaagaagacaaggta	2083	promoter	p4p1	Amp
		pAt3g21770-GW-R-310	GGGGACTGCTTTTTTGTACAAACTTGctagtagttacctcgattttgtttctc
At1g26450		pAT1G26450-GW-F-837	GGGGACAACTTTGTATAGAAAAGTTGcgtgacgatctgttctcgat	1651	promoter	p4p1z	Zeo
		pAT1G26450-GW-R-838	GGGGACTGCTTTTTTGTACAAACTTGgactgcttaaacttgatcggact
At1g29160	PAPL1, DOF1.5, COG1	proDOF1.5 2nd box attb1	ggggacaagtttgtacaaaaaagcaggcttcctattcgatctctgaactatatggaagagt	4879	promoter	p221 - for GFP/GUS construct	Amp
		proDOF1.5 2nd box attb2	ggggaccactttgtacaagaaagctgggtctaaaatgagagagagatagagagagagaga
		proDOF1.5-GW-F	GGGACAACTTTGTATAGAAAAGTTGtcctattcgatctctgaactatatggaagagt	4879	promoter	p4p1 - for YFP and translational fusions	Amp
		proDOF1.5-GW-R	ggggACTGCTTTTTTGTACAAACTTGttaaaatgagagagagatagagagagagaga
		gDOF1.5-GW-F-502	GGGGACAAGTTTGTACAAAAAAGCAGGCTATGGCGACCCAAGATTCTCAAG		F for genomic
		Dof 1.5 2nd box attb2	ggggaccactttgtacaagaaagctgggtcACAAGATTGACCATCGGTGT	525	genomic no stop codon	p221	Kan
		gDOF1.5-GW-stop-R-386	GGGGACCACTTTGTACAAGAAAGCTGGGTCTTAACAAGATTGACCATCGGTGTAAC	528	genomic with stop codon	p221	Kan
		DOF1.5-compDwsp2p3-F-522	GGGGACAGCTTTCTTGTACAAAGTGGttgtttgttttcgggtttgg	1217	Downstream of DOF1.5 for complementation	p2R-p3a	Amp
		DOF1.5-compDwsp2p3-R-523	GGGGACAACTTTGTATAATAAAGTTGtcgtttggactcaaagaaactg
At2g34140	PAPL2, DOF2.3, CDF4	pDOF2.3-GW-F-207	GGGGACAACTTTGTATAGAAAAGTTGagaacggtcatggcatatttgt	2176	promoter	p4p1	Amp
		pDOF2.3-GW-R-208	GGGGACTGCTTTTTTGTACAAACTTGgaaaacgtgcagagaatggaaaat
		gDOF2.3-GW-F-190	GGGGACAAGTTTGTACAAAAAAGCAGGCTATGGCGACTCAAGATTCTCAAG		F for genomic
		gDOF2.3-GW-R-191	GGGGACCACTTTGTACAAGAAAGCTGGGTCGCACGATTGACCGTCGGAGTAA	510	genomic no stop codon	p221	Kan
		gDOF2.3-GW-Rstop-192	GGGGACCACTTTGTACAAGAAAGCTGGGTCTCAGCACGATTGACCGTCGGAG	513	genomic with stop codon	p221	Kan
		DOF2.3-compDwsp2p3-F-524	GGGGACAGCTTTCTTGTACAAAGTGGttgttttggttttggggttg	1275	Downstream of DOF2.3 for complementation	p2R-p3a	Amp
		DOF2.3-compDwsp2p3-R-525	GGGGACAACTTTGTATAATAAAGTTGttgacttttgtattgttggttctt
At2g20562	TAX2	pTAX2-GW-F-97	GGGGACAACTTTGTATAGAAAAGTTGacggttccaacgtcgttaa	1065	promoter	p4p1	Amp
		pTAX2-GW-R-98	GGGGACTGCTTTTTTGTACAAACTTGtttgtgaagacaaaagactaag
		gTAX2-GW-F-99	GGGGACAAGTTTGTACAAAAAAGCAGGCTATGGGAGATTGTAGACCTCTAGG	466	genomic, no stop codon	p221	Kan
		gTAX2-GW-R-100	GGGGACCACTTTGTACAAGAAAGCTGGGTCACAAGGAATGGAGTGGGTAAACCAAC
At5g39660	CDF2	pCDF2-GW-F-396	GGGGACAACTTTGTATAGAAAAGTTGagtccgtgatgtagtggagg	2673	promoter	p4p1	Amp
		pCDF2-GW-R-397	GGGGACTGCTTTTTTGTACAAACTTGggtaatgattccttttcacttctttc
