## Supplemental Table 8 for "An Arabidopsis root phloem pole cell atlas reveals *PINEAPPLE* genes as transitioners to autotrophy"

### Sheet: Checklist
	Supplemental Table 8. Metabolite Reporting Guidelines (Checklist table)
	Level	Aspect	Information	Fill in
	general aspect	Type of metabolome analysis	targeted metabolite analysis	TRUE
			non-targeted metabolite class scale profiling	FALSE
			non-targeted metabolome scale profiling	FALSE
			non-targeted finger printing of mass features	FALSE
		Type of quantification	absolute or quantification	Relative quantification
		Type of reference samples	chemically defined	standard reference compounds aquired in chemical companies
			biologically defined	-
		Type of replication	analytical (same analytical sample preparation)	1
			technological (same biological preparation)	3
			biological (same experimental condition)	12
			full experiment	36
		Type of technology	reference publication	Lisec et al (2006)
		Sample preparation		chemical derivatized
			method of chromatography/separation	Lisec et al (2006)
			method of ionization	- 70 MeVolt hard ionization
			method of detection	electron impact ionization
	metabolite/mass feature	Metabolite	metabolite name	see overview table
			metabolite sum formula	see overview table
			metabolite structure and public source of metabolite identifier	Metabolites were identified in comparison to database entries of authentic standards (Kopka et al., 2005; Schauer et al., 2005).
		Identification	identification process	manually supervized with TagFinder software
			by authentic mass isotopomer added to one or all biological sample(s)	FALSE
			by authentic reference compound within a co-processed reference mixture	FALSE
			by authentic reference compound previously mapped to the analytical system	TRUE
			reference library	Metabolites were identified in comparison to database entries of authentic standards (Kopka et al., 2005; Schauer et al., 2005)
			type of mass spectrum
			by match of molecular mass (single mass fragment)	A minimum of 3 unique mass fragments was required for the relative quantification of metabolite pool sizes
			by match of fragments	YES
			by match of fragmentation pattern	YES
			by match of mass spectrum to reference library	Mass spectral matching thresholds were: Match > 650 (best match = 1000) and RI-deviation < 1.0%
			type of retention index
			by match of retention time (index) to reference library	fatty acid methylesters (FAMEs)
		Quantification	type of quantification	relative quantification by internal standard and sample fresh weight
		Validity testing	Recovery testing (chemical analog)	not performed
			Recovery testing (internally added mass isotopomer)	not performed
			Recovery testing (mixture of most divergent samples from the experiment)	not performed
			Test for linear range	not performed
			Limit of quantification (LOQ)	not performed
			Limit of detection (LOD)	not performed
			Mass spectral matching thresholds were: Match > 650 (best match = 1000) and RI-deviation < 1.0%

### Sheet: Overview
Supplemental Table 8. List of primary metabolites detected and reported in the manuscript
GC-TOF-MS metabolites
Organism/Plant species:	Arabidopsis thaliana
Organ/tissue:	Leaf and root
Analytical tool:	GC-TOF-MS
Ret . Time- Time expected, Tag Time Index and Time deviation
Putative Name- putative identification of the metabolite/derivative
Corresponding metabolite name in literature
Mol. Formula- molecular formula of the metabolite or its FA adduct;
Mass to charge ratio (m/z)
(S)- identification confirmed by a standard compound
I, II, III- different isomers
Identification level (A; B; C; D)- (A) standard or NMR; (B) MS/MS; (C) MSE; (D) MS only
Peak/Compound no.	Time Expected	Putative metabolite name (Derivative)	Corresponding Metabolite in Literature	Metabolite Class	Mol formula	Mass to charge ratio (m/z)	Identification level (A-D)
1	208565	M000026_A110001-101_METB_208565_TOF_Alanine, DL- (2TMS)	Alanine	Amino acids	C3H7NO2	116	A
2	457283	M000033_A152002-101_METB_457283_TOF_Aspartic acid, L- (3TMS)	Aspartate	Amino acids	C4H7NO4	232	A
3	592883	M000069_A182004-101_METB-METB_592883_TOF_Citric acid (4TMS)	Citrate	Organic acids	C6H8O7	273	A
4	624990	M000082_A185002-101_METB-METB_624990_TOF_Dehydroascorbic acid dimer (TMS)	Dehydroascorbate	Hydroxy acid	C6H6O6	173	A
5	579380	M000606_A187002-101_METB_579380_TOF_Fructose, D- (1MEOX) (5TMS)	Fructose	Sugar (Hexose)	C6H12O6	217	A
6	371255	M000067_A137001-101_METB_371255_TOF_Fumaric acid (2TMS)	Fumarate	Organic acids	C4H4O4	245	A
7	590400	M000040_A189002-101_METB_590400_TOF_Glucose, D- (1MEOX) (5TMS)	Glucose	Sugar (Hexose)	C6H12O6	160	A
8	507780	M000036_A163001-101_METB_507780_TOF_Glutamic acid, DL- (3TMS)	Glutamate	Amino acids	C5H9NO5	246	A
9	598300	M000032_A178001-101_METB_598300_TOF_Glutamine, DL- (3TMS)	Glutamine	Organic acids	C5H10N2O3	156	A
10	345050	M000073_A135003-101_METB_345050_TOF_Glyceric acid, DL- (3TMS)	Glycerate	Hydroxy acid	C3H6O4	292	A
11	653910	M000060_A209002-101_METB_653910_TOF_Inositol, myo- (6TMS)	Inositol, myo-	Polyol	C6H12O6	305	A
12	301020	M000025_A129002-101_METB_301020_TOF_Leucine, DL- (2TMS)	Leucine	Amino acids	C6H13NO2	158	A
13	440995	M000065_A149001-101_METB_440995_TOF_Malic acid, DL- (3TMS)	Malate	Organic acids	C4H6O5	233	A
14	333520	M000075_A129001-101_METB_333520_TOF_Phosphoric acid (3TMS)	Phosphoric acid	Phosphate	H3O4P	299	A
15	338693	M000029_A132003-101_METB_338693_TOF_Proline, L- (2TMS)	Proline	Amino acids	C5H9NO2	142	A
16	506483	M000037_A153002-101_METB-METB_506483_TOF_Pyroglutamic acid, DL- (2TMS)	Pyroglutamate	Organic acids	C5H7NO3	156	A
17	357523	M000015_A138001-101_METB_357523_TOF_Serine, DL- (3TMS)	Serine	Amino acids	C3H7NO3	204	A
18	365427	M000074_A134001-101_METB_365427_TOF_Succinic acid (2TMS)	Succinic acid	Acid	C4H6O4	247	A
19	840783	M000044_A264001-101_METB_840783_TOF_Sucrose, D- (8TMS)	Sucrose	Sugars (disaccharides)	C12H22O11	361	A
20	368365	M000016_A140001-101_METB_368365_TOF_Threonine, DL- (3TMS)	Threonine	Amino acids	C4H9NO3	219	A
21	271580	M000030_A122001-101_METB_271580_TOF_Valine, DL- (2TMS)	Valine	Amino acids	C5H11NO2	144	A
